# CellMeSH: Probabilistic Cell-Type Identification Using Indexed Literature

**DOI:** 10.1101/2020.05.29.124743

**Authors:** Shunfu Mao, Yue Zhang, Georg Seelig, Sreeram Kannan

## Abstract

Single-cell RNA sequencing (scRNA-seq) is widely used for analyzing gene expression in multi-cellular systems and provides unprecedented access to cellular heterogeneity. scRNA-seq experiments aim to identify and quantify all cell types present in a sample. Measured single-cell transcriptomes are grouped by similarity and the resulting clusters are mapped to cell types based on cluster-specific gene expression patterns. While the process of generating clusters has become largely automated, annotation remains a laborious ad-hoc effort that requires expert biological knowledge. Here, we introduce CellMeSH - a new automated approach to identifying cell types based on prior literature. CellMeSH combines a database of gene-cell type associations with a probabilistic method for database querying. The database is constructed by automatically linking gene and cell type information from millions of publications using existing indexed literature resources. Compared to manually constructed databases, CellMeSH is more comprehensive and scales automatically. The probabilistic query method enables reliable information retrieval even though the gene-cell type associations extracted from the literature are necessarily noisy. CellMeSH achieves up to 60% top-1 accuracy and 90% top-3 accuracy in annotating the cell types on a human dataset, and up to 58.8% top-1 accuracy and 88.2% top-3 accuracy on three mouse datasets, which is consistently better than existing approaches.

**Availability:** Web server: https://uncurl.cs.washington.edu/db_query and API: https://github.com/shunfumao/cellmesh
