## Additional file 4 - Heatmap Difficult Cell Analysis for "CellMeSH: Probabilistic Cell-Type Identification Using Indexed Literature"

### Sheet: droplet summary
	query	DN1 thymic pro-T cell	immature T cell	Langerhans cell	granulocyte	leukocyte	granulocytopoietic cell	late pro-B cell	immature B cell	Fraction A pre-pro B cell	myeloid cell	skeletal muscle satellite cell	alveolar macrophage	neuroendocrine cell	promonocyte	mesangial cell
	result	0 Killer Cells, Natural	0 T-Lymphocytes	0 Dendritic Cells	0 Neutrophils	0 Macrophages	0 Neutrophils	0 B-Lymphocytes	0 B-Lymphocytes	0 T-Lymphocytes	0 Dendritic Cells	0 Muscle Fibers, Skeletal	0 Macrophages	0 Myocytes, Smooth Muscle	0 Neutrophils	0 Myocytes, Smooth Muscle
		1 T-Lymphocytes	1 T-Lymphocyte Subsets	1 Bone Marrow Cells	1 Myeloid Cells	1 Dendritic Cells	1 Myeloid Cells	1 Hematopoietic Stem Cells	1 B-Lymphocyte Subsets	1 T-Lymphocyte Subsets	1 T-Lymphocytes	1 Myoblasts	1 Macrophages, Peritoneal	1 Myocytes, Cardiac	1 T-Lymphocytes	1 Myocytes, Cardiac
		2 CD8-Positive T-Lymphocytes	2 CD8-Positive T-Lymphocytes	2 Macrophages	2 Monocytes	2 Bone Marrow Cells	2 Granulocytes	2 Stem Cells	2 Plasma Cells	2 Hematopoietic Stem Cells	2 Antigen-Presenting Cells	2 Muscle Cells	2 Dendritic Cells	2 Endothelial Cells	2 Macrophages	2 Endothelial Cells
		3 T-Lymphocyte Subsets	3 T-Lymphocytes, Helper-Inducer	3 T-Lymphocytes	3 Macrophages	3 Neutrophils	3 Macrophages, Alveolar	3 Pluripotent Stem Cells	3 (*) Precursor Cells, B-Lymphoid	3 Dendritic Cells	3 Macrophages	3 Endothelial Cells	3 Neutrophils	3 Astrocytes	3 Mesenchymal Stem Cells	3 Muscle Cells
		4 Lymphocyte Subsets	4 CD4-Positive T-Lymphocytes	4 CD4-Positive T-Lymphocytes	4 (*) Granulocytes	4 Monocytes	4 Macrophages	4 Embryonic Stem Cells	4 T-Lymphocytes	4 Bone Marrow Cells	4 Bone Marrow Cells	4 Astrocytes	4 (*) Macrophages, Alveolar	4 Pericytes	4 Bone Marrow Cells	4 Human Umbilical Vein Endothelial Cells
		5 CD4-Positive T-Lymphocytes	5 Thymocytes	5 Monocytes	5 Bone Marrow Cells	5 T-Lymphocytes	5 Bone Marrow Cells	5 Fibroblasts	5 Bone Marrow Cells	5 T-Lymphocytes, Helper-Inducer	5 CD4-Positive T-Lymphocytes	5 Stem Cells	5 Bone Marrow Cells	5 Neuroglia	5 Hematopoietic Stem Cells	5 Pericytes
		6 Lymphocytes	6 T-Lymphocytes, Cytotoxic	6 Myeloid Cells	6 Leukocytes	6 Leukocytes, Mononuclear	6 Monocytes	6 Neural Stem Cells	6 Hematopoietic Stem Cells	6 Stem Cells	6 Monocytes	6 Fibroblasts	6 Eosinophils	6 Schwann Cells	6 Leukocytes	6 Myoblasts, Skeletal
		7 T-Lymphocytes, Cytotoxic	7 B-Lymphocytes	7 Antigen-Presenting Cells	7 Macrophages, Alveolar	7 Macrophages, Alveolar	7 Leukocytes	7 (*) Precursor Cells, B-Lymphoid	7 Lymphocytes	7 Fibroblasts	7 Microglia	7 Motor Neurons	7 Monocytes	7 Human Umbilical Vein Endothelial Cells	7 Dendritic Cells	7 Fibroblasts
		8 T-Lymphocytes, Regulatory	8 Lymphocytes	8 Macrophages, Peritoneal	8 Eosinophils	8 Macrophages, Peritoneal	8 Macrophages, Peritoneal	8 Oocytes	8 Dendritic Cells	8 Th1 Cells	8 CD8-Positive T-Lymphocytes	8 (*) Satellite Cells, Skeletal Muscle	8 Microglia	8 Oligodendroglia	8 Monocytes	8 Stromal Cells
		9 Antigen-Presenting Cells	9 Hematopoietic Stem Cells	9 B-Lymphocytes	9 Dendritic Cells	9 Kupffer Cells	9 Dendritic Cells	9 Zygote	9 T-Lymphocyte Subsets	9 Lymphocytes	9 B-Lymphocytes	9 Adipocytes	9 T-Lymphocytes	9 Stem Cells	9 Mast Cells	9 Muscle Fibers, Skeletal
		35 (*) Precursor Cells, T-Lymphoid	13 (*) Precursor Cells, T-Lymphoid	12 (*) Langerhans Cells		16 (*) Leukocytes	49 (*) Granulocyte Precursor Cells			46 (*) Precursor Cells, B-Lymphoid	12 (*) Myeloid Cells			31 (*) Neuroendocrine Cells	104 (*) Monocyte-Macrophage Precursor Cells	45 (*) Mesangial Cells
		Correct Candidate
		Supercategory of Correct Candidate
		Subcategory of Correct Candidate

### Sheet: droplet mesh tree view
	-----
	query_cell: DN1 thymic pro-T cell
	res:
	0 Killer Cells, Natural
	1 T-Lymphocytes
	2 CD8-Positive T-Lymphocytes
	3 T-Lymphocyte Subsets
	4 Lymphocyte Subsets
	5 CD4-Positive T-Lymphocytes
	6 Lymphocytes
	7 T-Lymphocytes, Cytotoxic
	8 T-Lymphocytes, Regulatory
	9 Antigen-Presenting Cells
	35 (*) Precursor Cells, T-Lymphoid
	tree:
	D002477:Cells
	|--D000938:Antigen-Presenting Cells -->9
	|--D001773:Blood Cells
	|----D007962:Leukocytes
	|------D007963:Leukocytes, Mononuclear
	|--------D008214:Lymphocytes -->6
	|----------D007694:Killer Cells, Natural -->0
	|----------D013601:T-Lymphocytes -->1
	|------------D015496:CD4-Positive T-Lymphocytes -->5
	|--------------D050378:T-Lymphocytes, Regulatory -->8
	|------------D016176:T-Lymphocyte Subsets -->3
	|--------------D013602:T-Lymphocytes, Cytotoxic -->7
	|--------------D050378:T-Lymphocytes, Regulatory -->8
	|------------D018414:CD8-Positive T-Lymphocytes -->2
	|--------------D013602:T-Lymphocytes, Cytotoxic -->7
	|------------D054504:Precursor Cells, T-Lymphoid -->35 (*)
	|----------D016131:Lymphocyte Subsets -->4
	|------------D016176:T-Lymphocyte Subsets -->3
	|--------------D013602:T-Lymphocytes, Cytotoxic -->7
	|--------------D050378:T-Lymphocytes, Regulatory -->8
	|--------D055612:Cytokine-Induced Killer Cells
	|----------D013602:T-Lymphocytes, Cytotoxic -->7
	|--D001854:Bone Marrow Cells
	|----D006412:Hematopoietic Stem Cells
	|------D054503:Lymphoid Progenitor Cells
	|--------D054504:Precursor Cells, T-Lymphoid -->35 (*)
	|--D013234:Stem Cells
	|----D006412:Hematopoietic Stem Cells
	|------D054503:Lymphoid Progenitor Cells
	|--------D054504:Precursor Cells, T-Lymphoid -->35 (*)
	-----
	query_cell: immature T cell
	res:
	0 T-Lymphocytes
	1 T-Lymphocyte Subsets
	2 CD8-Positive T-Lymphocytes
	3 T-Lymphocytes, Helper-Inducer
	4 CD4-Positive T-Lymphocytes
	5 Thymocytes
	6 T-Lymphocytes, Cytotoxic
	7 B-Lymphocytes
	8 Lymphocytes
	9 Hematopoietic Stem Cells
	13 (*) Precursor Cells, T-Lymphoid
	tree:
	D002477:Cells
	|--D000921:Antibody-Producing Cells
	|----D001402:B-Lymphocytes -->7
	|--D001773:Blood Cells
	|----D007962:Leukocytes
	|------D007963:Leukocytes, Mononuclear
	|--------D008214:Lymphocytes -->8
	|----------D001402:B-Lymphocytes -->7
	|----------D013601:T-Lymphocytes -->0
	|------------D015496:CD4-Positive T-Lymphocytes -->4
	|--------------D006377:T-Lymphocytes, Helper-Inducer -->3
	|------------D016176:T-Lymphocyte Subsets -->1
	|--------------D006377:T-Lymphocytes, Helper-Inducer -->3
	|--------------D013602:T-Lymphocytes, Cytotoxic -->6
	|------------D018414:CD8-Positive T-Lymphocytes -->2
	|--------------D013602:T-Lymphocytes, Cytotoxic -->6
	|------------D054504:Precursor Cells, T-Lymphoid -->13 (*)
	|--------------D060168:Thymocytes -->5
	|----------D016131:Lymphocyte Subsets
	|------------D016176:T-Lymphocyte Subsets -->1
	|--------------D006377:T-Lymphocytes, Helper-Inducer -->3
	|--------------D013602:T-Lymphocytes, Cytotoxic -->6
	|--------D055612:Cytokine-Induced Killer Cells
	|----------D013602:T-Lymphocytes, Cytotoxic -->6
	|--D001854:Bone Marrow Cells
	|----D006412:Hematopoietic Stem Cells -->9
	|------D054503:Lymphoid Progenitor Cells
	|--------D054504:Precursor Cells, T-Lymphoid -->13 (*)
	|----------D060168:Thymocytes -->5
	|--D013234:Stem Cells
	|----D006412:Hematopoietic Stem Cells -->9
	|------D054503:Lymphoid Progenitor Cells
	|--------D054504:Precursor Cells, T-Lymphoid -->13 (*)
	|----------D060168:Thymocytes -->5
	|--D060168:Thymocytes -->5
	-----
	query_cell: Langerhans cell
	res:
	0 Dendritic Cells
	1 Bone Marrow Cells
	2 Macrophages
	3 T-Lymphocytes
	4 CD4-Positive T-Lymphocytes
	5 Monocytes
	6 Myeloid Cells
	7 Antigen-Presenting Cells
	8 Macrophages, Peritoneal
	9 B-Lymphocytes
	12 (*) Langerhans Cells
	tree:
	D002477:Cells
	|--D000921:Antibody-Producing Cells
	|----D001402:B-Lymphocytes -->9
	|--D000938:Antigen-Presenting Cells -->7
	|----D003713:Dendritic Cells -->0
	|------D007801:Langerhans Cells -->12 (*)
	|--D001773:Blood Cells
	|----D007962:Leukocytes
	|------D007963:Leukocytes, Mononuclear
	|--------D008214:Lymphocytes
	|----------D001402:B-Lymphocytes -->9
	|----------D013601:T-Lymphocytes -->3
	|------------D015496:CD4-Positive T-Lymphocytes -->4
	|--------D009000:Monocytes -->5
	|--D001854:Bone Marrow Cells -->1
	|----D009000:Monocytes -->5
	|--D003239:Connective Tissue Cells
	|----D008264:Macrophages -->2
	|------D017737:Macrophages, Peritoneal -->8
	|--D004847:Epithelial Cells
	|----D003713:Dendritic Cells -->0
	|------D007801:Langerhans Cells -->12 (*)
	|--D010586:Phagocytes
	|----D008264:Macrophages -->2
	|------D017737:Macrophages, Peritoneal -->8
	|----D009000:Monocytes -->5
	|--D022423:Myeloid Cells -->6
	|----D008264:Macrophages -->2
	|------D017737:Macrophages, Peritoneal -->8
	|----D009000:Monocytes -->5
	-----
	query_cell: granulocyte
	res:
	0 Neutrophils
	1 Myeloid Cells
	2 Monocytes
	3 Macrophages
	4 (*) Granulocytes
	5 Bone Marrow Cells
	6 Leukocytes
	7 Macrophages, Alveolar
	8 Eosinophils
	9 Dendritic Cells
	tree:
	D002477:Cells
	|--D000938:Antigen-Presenting Cells
	|----D003713:Dendritic Cells -->9
	|--D001773:Blood Cells
	|----D007962:Leukocytes -->6
	|------D006098:Granulocytes -->4 (*)
	|--------D004804:Eosinophils -->8
	|--------D009504:Neutrophils -->0
	|------D007963:Leukocytes, Mononuclear
	|--------D009000:Monocytes -->2
	|--D001854:Bone Marrow Cells -->5
	|----D006098:Granulocytes -->4 (*)
	|----D009000:Monocytes -->2
	|--D003239:Connective Tissue Cells
	|----D008264:Macrophages -->3
	|------D016676:Macrophages, Alveolar -->7
	|--D004847:Epithelial Cells
	|----D003713:Dendritic Cells -->9
	|--D010586:Phagocytes
	|----D008264:Macrophages -->3
	|------D016676:Macrophages, Alveolar -->7
	|----D009000:Monocytes -->2
	|----D009504:Neutrophils -->0
	|--D022423:Myeloid Cells -->1
	|----D006098:Granulocytes -->4 (*)
	|------D004804:Eosinophils -->8
	|------D009504:Neutrophils -->0
	|----D008264:Macrophages -->3
	|------D016676:Macrophages, Alveolar -->7
	|----D009000:Monocytes -->2
	-----
	query_cell: leukocyte
	res:
	0 Macrophages
	1 Dendritic Cells
	2 Bone Marrow Cells
	3 Neutrophils
	4 Monocytes
	5 T-Lymphocytes
	6 Leukocytes, Mononuclear
	7 Macrophages, Alveolar
	8 Macrophages, Peritoneal
	9 Kupffer Cells
	16 (*) Leukocytes
	tree:
	D002477:Cells
	|--D000938:Antigen-Presenting Cells
	|----D003713:Dendritic Cells -->1
	|--D001773:Blood Cells
	|----D007962:Leukocytes -->16 (*)
	|------D006098:Granulocytes
	|--------D009504:Neutrophils -->3
	|------D007963:Leukocytes, Mononuclear -->6
	|--------D008214:Lymphocytes
	|----------D013601:T-Lymphocytes -->5
	|--------D009000:Monocytes -->4
	|--D001854:Bone Marrow Cells -->2
	|----D009000:Monocytes -->4
	|--D003239:Connective Tissue Cells
	|----D008264:Macrophages -->0
	|------D007728:Kupffer Cells -->9
	|------D016676:Macrophages, Alveolar -->7
	|------D017737:Macrophages, Peritoneal -->8
	|--D004847:Epithelial Cells
	|----D003713:Dendritic Cells -->1
	|--D010586:Phagocytes
	|----D008264:Macrophages -->0
	|------D007728:Kupffer Cells -->9
	|------D016676:Macrophages, Alveolar -->7
	|------D017737:Macrophages, Peritoneal -->8
	|----D009000:Monocytes -->4
	|----D009504:Neutrophils -->3
	|--D022423:Myeloid Cells
	|----D006098:Granulocytes
	|------D009504:Neutrophils -->3
	|----D008264:Macrophages -->0
	|------D007728:Kupffer Cells -->9
	|------D016676:Macrophages, Alveolar -->7
	|------D017737:Macrophages, Peritoneal -->8
	|----D009000:Monocytes -->4
	-----
	query_cell: granulocytopoietic cell
	res:
	0 Neutrophils
	1 Myeloid Cells
	2 Granulocytes
	3 Macrophages, Alveolar
	4 Macrophages
	5 Bone Marrow Cells
	6 Monocytes
	7 Leukocytes
	8 Macrophages, Peritoneal
	9 Dendritic Cells
	49 (*) Granulocyte Precursor Cells
	tree:
	D002477:Cells
	|--D000938:Antigen-Presenting Cells
	|----D003713:Dendritic Cells -->9
	|--D001773:Blood Cells
	|----D007962:Leukocytes -->7
	|------D006098:Granulocytes -->2
	|--------D009504:Neutrophils -->0
	|------D007963:Leukocytes, Mononuclear
	|--------D009000:Monocytes -->6
	|--D001854:Bone Marrow Cells -->5
	|----D006098:Granulocytes -->2
	|------D042381:Granulocyte Precursor Cells -->49 (*)
	|----D006412:Hematopoietic Stem Cells
	|------D023461:Myeloid Progenitor Cells
	|--------D055014:Granulocyte-Macrophage Progenitor Cells
	|----------D042381:Granulocyte Precursor Cells -->49 (*)
	|----D009000:Monocytes -->6
	|--D003239:Connective Tissue Cells
	|----D008264:Macrophages -->4
	|------D016676:Macrophages, Alveolar -->3
	|------D017737:Macrophages, Peritoneal -->8
	|--D004847:Epithelial Cells
	|----D003713:Dendritic Cells -->9
	|--D010586:Phagocytes
	|----D008264:Macrophages -->4
	|------D016676:Macrophages, Alveolar -->3
	|------D017737:Macrophages, Peritoneal -->8
	|----D009000:Monocytes -->6
	|----D009504:Neutrophils -->0
	|--D013234:Stem Cells
	|----D006412:Hematopoietic Stem Cells
	|------D023461:Myeloid Progenitor Cells
	|--------D055014:Granulocyte-Macrophage Progenitor Cells
	|----------D042381:Granulocyte Precursor Cells -->49 (*)
	|--D022423:Myeloid Cells -->1
	|----D006098:Granulocytes -->2
	|------D009504:Neutrophils -->0
	|------D042381:Granulocyte Precursor Cells -->49 (*)
	|----D008264:Macrophages -->4
	|------D016676:Macrophages, Alveolar -->3
	|------D017737:Macrophages, Peritoneal -->8
	|----D009000:Monocytes -->6
	|----D023461:Myeloid Progenitor Cells
	|------D055014:Granulocyte-Macrophage Progenitor Cells
	|--------D042381:Granulocyte Precursor Cells -->49 (*)
	-----
	query_cell: late pro-B cell
	res:
	0 B-Lymphocytes
	1 Hematopoietic Stem Cells
	2 Stem Cells
	3 Pluripotent Stem Cells
	4 Embryonic Stem Cells
	5 Fibroblasts
	6 Neural Stem Cells
	7 (*) Precursor Cells, B-Lymphoid
	8 Oocytes
	9 Zygote
	tree:
	D002477:Cells
	|--D000921:Antibody-Producing Cells
	|----D001402:B-Lymphocytes -->0
	|--D001773:Blood Cells
	|----D007962:Leukocytes
	|------D007963:Leukocytes, Mononuclear
	|--------D008214:Lymphocytes
	|----------D001402:B-Lymphocytes -->0
	|------------D054448:Precursor Cells, B-Lymphoid -->7 (*)
	|--D001854:Bone Marrow Cells
	|----D006412:Hematopoietic Stem Cells -->1
	|------D054503:Lymphoid Progenitor Cells
	|--------D054448:Precursor Cells, B-Lymphoid -->7 (*)
	|--D003239:Connective Tissue Cells
	|----D005347:Fibroblasts -->5
	|--D005854:Germ Cells
	|----D010063:Ovum
	|------D009865:Oocytes -->8
	|------D015053:Zygote -->9
	|--D013234:Stem Cells -->2
	|----D006412:Hematopoietic Stem Cells -->1
	|------D054503:Lymphoid Progenitor Cells
	|--------D054448:Precursor Cells, B-Lymphoid -->7 (*)
	|----D039904:Pluripotent Stem Cells -->3
	|------D053595:Embryonic Stem Cells -->4
	|----D058953:Neural Stem Cells -->6
	-----
	query_cell: immature B cell
	res:
	0 B-Lymphocytes
	1 B-Lymphocyte Subsets
	2 Plasma Cells
	3 (*) Precursor Cells, B-Lymphoid
	4 T-Lymphocytes
	5 Bone Marrow Cells
	6 Hematopoietic Stem Cells
	7 Lymphocytes
	8 Dendritic Cells
	9 T-Lymphocyte Subsets
	tree:
	D002477:Cells
	|--D000921:Antibody-Producing Cells
	|----D001402:B-Lymphocytes -->0
	|------D010950:Plasma Cells -->2
	|------D016175:B-Lymphocyte Subsets -->1
	|--D000938:Antigen-Presenting Cells
	|----D003713:Dendritic Cells -->8
	|--D001773:Blood Cells
	|----D007962:Leukocytes
	|------D007963:Leukocytes, Mononuclear
	|--------D008214:Lymphocytes -->7
	|----------D001402:B-Lymphocytes -->0
	|------------D010950:Plasma Cells -->2
	|------------D016175:B-Lymphocyte Subsets -->1
	|------------D054448:Precursor Cells, B-Lymphoid -->3 (*)
	|----------D013601:T-Lymphocytes -->4
	|------------D016176:T-Lymphocyte Subsets -->9
	|----------D016131:Lymphocyte Subsets
	|------------D016175:B-Lymphocyte Subsets -->1
	|------------D016176:T-Lymphocyte Subsets -->9
	|--D001854:Bone Marrow Cells -->5
	|----D006412:Hematopoietic Stem Cells -->6
	|------D054503:Lymphoid Progenitor Cells
	|--------D054448:Precursor Cells, B-Lymphoid -->3 (*)
	|--D004847:Epithelial Cells
	|----D003713:Dendritic Cells -->8
	|--D013234:Stem Cells
	|----D006412:Hematopoietic Stem Cells -->6
	|------D054503:Lymphoid Progenitor Cells
	|--------D054448:Precursor Cells, B-Lymphoid -->3 (*)
	-----
	query_cell: Fraction A pre-pro B cell
	res:
	0 T-Lymphocytes
	1 T-Lymphocyte Subsets
	2 Hematopoietic Stem Cells
	3 Dendritic Cells
	4 Bone Marrow Cells
	5 T-Lymphocytes, Helper-Inducer
	6 Stem Cells
	7 Fibroblasts
	8 Th1 Cells
	9 Lymphocytes
	46 (*) Precursor Cells, B-Lymphoid
	tree:
	D002477:Cells
	|--D000938:Antigen-Presenting Cells
	|----D003713:Dendritic Cells -->3
	|--D001773:Blood Cells
	|----D007962:Leukocytes
	|------D007963:Leukocytes, Mononuclear
	|--------D008214:Lymphocytes -->9
	|----------D001402:B-Lymphocytes
	|------------D054448:Precursor Cells, B-Lymphoid -->46 (*)
	|----------D013601:T-Lymphocytes -->0
	|------------D015496:CD4-Positive T-Lymphocytes
	|--------------D006377:T-Lymphocytes, Helper-Inducer -->5
	|----------------D018417:Th1 Cells -->8
	|------------D016176:T-Lymphocyte Subsets -->1
	|--------------D006377:T-Lymphocytes, Helper-Inducer -->5
	|----------------D018417:Th1 Cells -->8
	|----------D016131:Lymphocyte Subsets
	|------------D016176:T-Lymphocyte Subsets -->1
	|--------------D006377:T-Lymphocytes, Helper-Inducer -->5
	|----------------D018417:Th1 Cells -->8
	|--D001854:Bone Marrow Cells -->4
	|----D006412:Hematopoietic Stem Cells -->2
	|------D054503:Lymphoid Progenitor Cells
	|--------D054448:Precursor Cells, B-Lymphoid -->46 (*)
	|--D003239:Connective Tissue Cells
	|----D005347:Fibroblasts -->7
	|--D004847:Epithelial Cells
	|----D003713:Dendritic Cells -->3
	|--D013234:Stem Cells -->6
	|----D006412:Hematopoietic Stem Cells -->2
	|------D054503:Lymphoid Progenitor Cells
	|--------D054448:Precursor Cells, B-Lymphoid -->46 (*)
	-----
	query_cell: myeloid cell
	res:
	0 Dendritic Cells
	1 T-Lymphocytes
	2 Antigen-Presenting Cells
	3 Macrophages
	4 Bone Marrow Cells
	5 CD4-Positive T-Lymphocytes
	6 Monocytes
	7 Microglia
	8 CD8-Positive T-Lymphocytes
	9 B-Lymphocytes
	12 (*) Myeloid Cells
	tree:
	D002477:Cells
	|--D000921:Antibody-Producing Cells
	|----D001402:B-Lymphocytes -->9
	|--D000938:Antigen-Presenting Cells -->2
	|----D003713:Dendritic Cells -->0
	|--D001773:Blood Cells
	|----D007962:Leukocytes
	|------D007963:Leukocytes, Mononuclear
	|--------D008214:Lymphocytes
	|----------D001402:B-Lymphocytes -->9
	|----------D013601:T-Lymphocytes -->1
	|------------D015496:CD4-Positive T-Lymphocytes -->5
	|------------D018414:CD8-Positive T-Lymphocytes -->8
	|--------D009000:Monocytes -->6
	|--D001854:Bone Marrow Cells -->4
	|----D009000:Monocytes -->6
	|--D003239:Connective Tissue Cells
	|----D008264:Macrophages -->3
	|--D004847:Epithelial Cells
	|----D003713:Dendritic Cells -->0
	|--D009457:Neuroglia
	|----D017628:Microglia -->7
	|--D010586:Phagocytes
	|----D008264:Macrophages -->3
	|----D009000:Monocytes -->6
	|--D022423:Myeloid Cells -->12 (*)
	|----D008264:Macrophages -->3
	|----D009000:Monocytes -->6
	-----
	query_cell: skeletal muscle satellite cell
	res:
	0 Muscle Fibers, Skeletal
	1 Myoblasts
	2 Muscle Cells
	3 Endothelial Cells
	4 Astrocytes
	5 Stem Cells
	6 Fibroblasts
	7 Motor Neurons
	8 (*) Satellite Cells, Skeletal Muscle
	9 Adipocytes
	tree:
	D002477:Cells
	|--D003239:Connective Tissue Cells
	|----D005347:Fibroblasts -->6
	|----D017667:Adipocytes -->9
	|--D004847:Epithelial Cells
	|----D042783:Endothelial Cells -->3
	|--D009457:Neuroglia
	|----D001253:Astrocytes -->4
	|--D009474:Neurons
	|----D009476:Neurons, Efferent
	|------D009046:Motor Neurons -->7
	|--D013234:Stem Cells -->5
	|----D032446:Myoblasts -->1
	|------D032448:Myoblasts, Skeletal
	|--------D032496:Satellite Cells, Skeletal Muscle -->8 (*)
	|--D032342:Muscle Cells -->2
	|----D018485:Muscle Fibers, Skeletal -->0
	-----
	query_cell: alveolar macrophage
	res:
	0 Macrophages
	1 Macrophages, Peritoneal
	2 Dendritic Cells
	3 Neutrophils
	4 (*) Macrophages, Alveolar
	5 Bone Marrow Cells
	6 Eosinophils
	7 Monocytes
	8 Microglia
	9 T-Lymphocytes
	tree:
	D002477:Cells
	|--D000938:Antigen-Presenting Cells
	|----D003713:Dendritic Cells -->2
	|--D001773:Blood Cells
	|----D007962:Leukocytes
	|------D006098:Granulocytes
	|--------D004804:Eosinophils -->6
	|--------D009504:Neutrophils -->3
	|------D007963:Leukocytes, Mononuclear
	|--------D008214:Lymphocytes
	|----------D013601:T-Lymphocytes -->9
	|--------D009000:Monocytes -->7
	|--D001854:Bone Marrow Cells -->5
	|----D009000:Monocytes -->7
	|--D003239:Connective Tissue Cells
	|----D008264:Macrophages -->0
	|------D016676:Macrophages, Alveolar -->4 (*)
	|------D017737:Macrophages, Peritoneal -->1
	|--D004847:Epithelial Cells
	|----D003713:Dendritic Cells -->2
	|--D009457:Neuroglia
	|----D017628:Microglia -->8
	|--D010586:Phagocytes
	|----D008264:Macrophages -->0
	|------D016676:Macrophages, Alveolar -->4 (*)
	|------D017737:Macrophages, Peritoneal -->1
	|----D009000:Monocytes -->7
	|----D009504:Neutrophils -->3
	|--D022423:Myeloid Cells
	|----D006098:Granulocytes
	|------D004804:Eosinophils -->6
	|------D009504:Neutrophils -->3
	|----D008264:Macrophages -->0
	|------D016676:Macrophages, Alveolar -->4 (*)
	|------D017737:Macrophages, Peritoneal -->1
	|----D009000:Monocytes -->7
	-----
	query_cell: neuroendocrine cell
	res:
	0 Myocytes, Smooth Muscle
	1 Myocytes, Cardiac
	2 Endothelial Cells
	3 Astrocytes
	4 Pericytes
	5 Neuroglia
	6 Schwann Cells
	7 Human Umbilical Vein Endothelial Cells
	8 Oligodendroglia
	9 Stem Cells
	31 (*) Neuroendocrine Cells
	tree:
	D002477:Cells
	|--D004847:Epithelial Cells
	|----D042783:Endothelial Cells -->2
	|------D061307:Human Umbilical Vein Endothelial Cells -->7
	|--D009457:Neuroglia -->5
	|----D001253:Astrocytes -->3
	|----D009836:Oligodendroglia -->8
	|----D012583:Schwann Cells -->6
	|--D013234:Stem Cells -->9
	|--D020286:Pericytes -->4
	|--D032342:Muscle Cells
	|----D032383:Myocytes, Cardiac -->1
	|----D032389:Myocytes, Smooth Muscle -->0
	|--D055098:Endocrine Cells
	|----D055099:Neuroendocrine Cells -->31 (*)
	-----
	query_cell: promonocyte
	res:
	0 Neutrophils
	1 T-Lymphocytes
	2 Macrophages
	3 Mesenchymal Stem Cells
	4 Bone Marrow Cells
	5 Hematopoietic Stem Cells
	6 Leukocytes
	7 Dendritic Cells
	8 Monocytes
	9 Mast Cells
	104 (*) Monocyte-Macrophage Precursor Cells
	tree:
	D002477:Cells
	|--D000938:Antigen-Presenting Cells
	|----D003713:Dendritic Cells -->7
	|--D001773:Blood Cells
	|----D007962:Leukocytes -->6
	|------D006098:Granulocytes
	|--------D009504:Neutrophils -->0
	|------D007963:Leukocytes, Mononuclear
	|--------D008214:Lymphocytes
	|----------D013601:T-Lymphocytes -->1
	|--------D009000:Monocytes -->8
	|--D001854:Bone Marrow Cells -->4
	|----D006412:Hematopoietic Stem Cells -->5
	|------D023461:Myeloid Progenitor Cells
	|--------D055014:Granulocyte-Macrophage Progenitor Cells
	|----------D055017:Monocyte-Macrophage Precursor Cells -->104 (*)
	|----D009000:Monocytes -->8
	|------D055017:Monocyte-Macrophage Precursor Cells -->104 (*)
	|--D003239:Connective Tissue Cells
	|----D008264:Macrophages -->2
	|----D008407:Mast Cells -->9
	|----D017154:Stromal Cells
	|------D059630:Mesenchymal Stem Cells -->3
	|--D004847:Epithelial Cells
	|----D003713:Dendritic Cells -->7
	|--D010586:Phagocytes
	|----D008264:Macrophages -->2
	|----D009000:Monocytes -->8
	|----D009504:Neutrophils -->0
	|--D013234:Stem Cells
	|----D006412:Hematopoietic Stem Cells -->5
	|------D023461:Myeloid Progenitor Cells
	|--------D055014:Granulocyte-Macrophage Progenitor Cells
	|----------D055017:Monocyte-Macrophage Precursor Cells -->104 (*)
	|----D039902:Multipotent Stem Cells
	|------D059630:Mesenchymal Stem Cells -->3
	|--D022423:Myeloid Cells
	|----D006098:Granulocytes
	|------D009504:Neutrophils -->0
	|----D008264:Macrophages -->2
	|------D055017:Monocyte-Macrophage Precursor Cells -->104 (*)
	|----D009000:Monocytes -->8
	|------D055017:Monocyte-Macrophage Precursor Cells -->104 (*)
	|----D023461:Myeloid Progenitor Cells
	|------D055014:Granulocyte-Macrophage Progenitor Cells
	|--------D055017:Monocyte-Macrophage Precursor Cells -->104 (*)
	-----
	query_cell: mesangial cell
	res:
	0 Myocytes, Smooth Muscle
	1 Myocytes, Cardiac
	2 Endothelial Cells
	3 Muscle Cells
	4 Human Umbilical Vein Endothelial Cells
	5 Pericytes
	6 Myoblasts, Skeletal
	7 Fibroblasts
	8 Stromal Cells
	9 Muscle Fibers, Skeletal
	45 (*) Mesangial Cells
	tree:
	D002477:Cells
	|--D003239:Connective Tissue Cells
	|----D005347:Fibroblasts -->7
	|------D050527:Mesangial Cells -->45 (*)
	|----D017154:Stromal Cells -->8
	|--D004847:Epithelial Cells
	|----D042783:Endothelial Cells -->2
	|------D061307:Human Umbilical Vein Endothelial Cells -->4
	|--D013234:Stem Cells
	|----D032446:Myoblasts
	|------D032448:Myoblasts, Skeletal -->6
	|--D020286:Pericytes -->5
	|--D032342:Muscle Cells -->3
	|----D018485:Muscle Fibers, Skeletal -->9
	|----D032383:Myocytes, Cardiac -->1
	|----D032389:Myocytes, Smooth Muscle -->0

### Sheet: pbmc summary
	query	regulatory_t
	result	0 T-Lymphocytes
		1 CD4-Positive T-Lymphocytes
		2 T-Lymphocyte Subsets
		3 B-Lymphocytes
		4 Leukocytes, Mononuclear
		5 (*) T-Lymphocytes, Regulatory
		6 CD8-Positive T-Lymphocytes
		7 Lymphocytes
		8 Killer Cells, Natural
		9 Dendritic Cells
		Correct Candidate
		Supercategory of Correct Candidate
		Subcategory of Correct Candidate

### Sheet: pbmc mesh tree view
	-----
	query_cell: regulatory_t
	res:
	0 T-Lymphocytes
	1 CD4-Positive T-Lymphocytes
	2 T-Lymphocyte Subsets
	3 B-Lymphocytes
	4 Leukocytes, Mononuclear
	5 (*) T-Lymphocytes, Regulatory
	6 CD8-Positive T-Lymphocytes
	7 Lymphocytes
	8 Killer Cells, Natural
	9 Dendritic Cells
	tree:
	D002477:Cells
	|--D000921:Antibody-Producing Cells
	|----D001402:B-Lymphocytes -->3
	|--D000938:Antigen-Presenting Cells
	|----D003713:Dendritic Cells -->9
	|--D001773:Blood Cells
	|----D007962:Leukocytes
	|------D007963:Leukocytes, Mononuclear -->4
	|--------D008214:Lymphocytes -->7
	|----------D001402:B-Lymphocytes -->3
	|----------D007694:Killer Cells, Natural -->8
	|----------D013601:T-Lymphocytes -->0
	|------------D015496:CD4-Positive T-Lymphocytes -->1
	|--------------D050378:T-Lymphocytes, Regulatory -->5 (*)
	|------------D016176:T-Lymphocyte Subsets -->2
	|--------------D050378:T-Lymphocytes, Regulatory -->5 (*)
	|------------D018414:CD8-Positive T-Lymphocytes -->6
	|----------D016131:Lymphocyte Subsets
	|------------D016176:T-Lymphocyte Subsets -->2
	|--------------D050378:T-Lymphocytes, Regulatory -->5 (*)
	|--D004847:Epithelial Cells
	|----D003713:Dendritic Cells -->9
